# Comparative genomic and crystal structure analyses identify a collagen glucosyltransferase from *Acanthamoeba Polyphaga Mimivirus*

**DOI:** 10.1101/2022.05.07.491030

**Authors:** Wenhui Wu, Jeong Seon Kim, Stephen J. Richards, Christoph Buhlheller, Aaron O. Bailey, William Russell, Tiantian Chen, Tingfei Chen, Zhenhang Chen, Bo Liang, Mitsuo Yamauchi, Houfu Guo

## Abstract

Humans and *Acanthamoeba Polyphaga Mimivirus* share numerous homologous genes, including collagens and collagen-modifying enzymes. To explore the homology, we performed a genome-wide comparison between human and mimivirus using DELTA-BLAST (Domain Enhanced Lookup Time Accelerated BLAST) and identified 52 new mimiviral proteins that are homologous with human proteins. To gain functional insights into mimiviral proteins, their human protein homologs were organized into Gene Ontology (GO) and REACTOME pathways to build a functional network. Collagen and collagen-modifying enzymes form the largest subnetwork with most nodes. Further analysis of this subnetwork identified a putative collagen glycosyltransferase R699. Protein expression test suggested that R699 is highly expressed in *E coli*, unlike the human collagen-modifying enzymes. Enzymatic activity assays showed that R699 catalyzes the conversion of unique galactosylhydroxylysine within the GXXXUG motif (U=galactosylhydroxylysine) to glucosylgalactosylhydroxylysine on collagen using uridine diphosphate glucose (UDP-Glc) as a sugar donor, suggesting R699 is a mimiviral collagen galactosylhydroxylysyl glucosyltransferase (GGT) with defined substrate specificity. Structural study of R699 produced the first crystal structure of a collagen GGT with a visible UDP-Glc. Sugar moiety of the UDP-Glc resides in a previously unrecognized pocket. Mn^2+^ coordination and nucleoside-diphosphate binding site are conserved among GGT family members and critical for R699’s collagen GGT activity. To facilitate further analysis of human and mimiviral homologous proteins, we presented an interactive and searchable genome-wide comparison website for quickly browsing human and *Acanthamoeba Polyphaga Mimivirus* homologs, which is available at RRID Resource ID: SCR_022140 or https://guolab.shinyapps.io/app-mimivirus-publication/.
