## Supplemental Table 1 for "Comparative genomic and crystal structure analyses identify a collagen glucosyltransferase from *Acanthamoeba Polyphaga Mimivirus*"

### Sheet: Sheet1
	Gene Name	Protein name/function	Pubmed ID/URL
	L375	Nudix enzyme	https://pubmed.ncbi.nlm.nih.gov/34582446/
	L136	aminotransferase	https://pubmed.ncbi.nlm.nih.gov/34076307/
		K+ channel	https://pubmed.ncbi.nlm.nih.gov/33003637/
	L780	UDP-L-rhamnose synthase	https://pubmed.ncbi.nlm.nih.gov/32797646/
		uracil-DNA glycosylase	https://pubmed.ncbi.nlm.nih.gov/32569642/
	MvNei1	DNA glycosylase	https://pubmed.ncbi.nlm.nih.gov/32192183/
	R141	sugar 4,6-dehydratase	https://pubmed.ncbi.nlm.nih.gov/32083779/
		EF1-family translational GTPases	https://pubmed.ncbi.nlm.nih.gov/31216040/
		cytochrome P450	https://pubmed.ncbi.nlm.nih.gov/31167942/
	L537	primase with DNA/RNA polymerase, terminal transferase and translesion synthesis	https://pubmed.ncbi.nlm.nih.gov/31001622/
	R354	cas4	https://pubmed.ncbi.nlm.nih.gov/30428313/
		putative lipoxygenase	https://pubmed.ncbi.nlm.nih.gov/30392576/
	L276	translocator	https://pubmed.ncbi.nlm.nih.gov/30261167/
	R458	initiate translation	https://pubmed.ncbi.nlm.nih.gov/29514904/
	L230	lysyl hydroxylase	https://pubmed.ncbi.nlm.nih.gov/29410444/
		DARPin	https://pubmed.ncbi.nlm.nih.gov/29313422/
		major capsid protein	https://pubmed.ncbi.nlm.nih.gov/29118120/
	R214	Rab GTPases	https://pubmed.ncbi.nlm.nih.gov/28779233/
		uracil-DNA glycosylase	https://pubmed.ncbi.nlm.nih.gov/28763516/
	L142	sugar acetyltransferase	https://pubmed.ncbi.nlm.nih.gov/28314774/
	L725	ORFan	https://pubmed.ncbi.nlm.nih.gov/28161966/
	R707	glycogenin	https://pubmed.ncbi.nlm.nih.gov/27433018/
	R135	glucose-methanol-choline oxidoreductase family	https://pubmed.ncbi.nlm.nih.gov/25982526/
		zinc superoxide dismutase	https://pubmed.ncbi.nlm.nih.gov/25355875/
		bifunctional 3-epimerase 4-reductase	https://pubmed.ncbi.nlm.nih.gov/25035429/
		ALKBH family	https://pubmed.ncbi.nlm.nih.gov/24914785/
	L593 and L230	prolyl hydroxylase and lysyl hydroxylase	https://pubmed.ncbi.nlm.nih.gov/24362857/
	MvNei1	DNA glycosylase	https://pubmed.ncbi.nlm.nih.gov/24382305/
	L71, L425	collagen, capsid protein	https://pubmed.ncbi.nlm.nih.gov/24173233/
	MvNei2	DNA glycosylase	https://pubmed.ncbi.nlm.nih.gov/24120312/
	L619, L316 and R689	UDP-GlcNAc production	https://pubmed.ncbi.nlm.nih.gov/24107487/
		tyrosyl-tRNA synthetase	https://pubmed.ncbi.nlm.nih.gov/23384724/
		polyadenylate synthase	https://pubmed.ncbi.nlm.nih.gov/23295487/
	R596	sulfhydryl oxidase	https://pubmed.ncbi.nlm.nih.gov/23209798/
		superoxide dismutase	https://pubmed.ncbi.nlm.nih.gov/23192047/
	MvNei1	DNA glycosylase	https://pubmed.ncbi.nlm.nih.gov/22170059/
	L136	sugar aminotransferase	https://pubmed.ncbi.nlm.nih.gov/22157758/
	L230	bifunctional lysyl hydroxylase and glycosyltransferase	https://pubmed.ncbi.nlm.nih.gov/22045808/
	L544	possible transcription factor	https://pubmed.ncbi.nlm.nih.gov/21821896/
	R555	Mre11/Rad50 fusion genes	https://pubmed.ncbi.nlm.nih.gov/21899737/
	R355	putative cysteine protease	https://pubmed.ncbi.nlm.nih.gov/21206054/
		IP22 repeat motif	https://pubmed.ncbi.nlm.nih.gov/20624437/
		sugar L-rhamnose synthesis	https://pubmed.ncbi.nlm.nih.gov/20538863/
	MvNei1	DNA glycosylase	https://pubmed.ncbi.nlm.nih.gov/19625256/
		cytochrome P450	https://pubmed.ncbi.nlm.nih.gov/19515774/
		nucleoside diphosphate kinase	https://pubmed.ncbi.nlm.nih.gov/19439473/
		RNA cap guanine-N2 methyltransferase	https://pubmed.ncbi.nlm.nih.gov/19218551/
		mRNA capping enzyme	https://pubmed.ncbi.nlm.nih.gov/18400173/
		cyclophilin	https://pubmed.ncbi.nlm.nih.gov/18342330/
		TyrRS and MetRS	https://pubmed.ncbi.nlm.nih.gov/17855524/
	MvNeis	DNA glycosylase	https://pubmed.ncbi.nlm.nih.gov/17627905/
		mitochondrial carrier	https://pubmed.ncbi.nlm.nih.gov/17229695/
		Nucleoside Diphosphate Kinase	https://pubmed.ncbi.nlm.nih.gov/16957983/
		DNA ligase	https://pubmed.ncbi.nlm.nih.gov/16844179/
		nucleoside diphosphate kinase	https://pubmed.ncbi.nlm.nih.gov/16511098/
		TyrRS	https://pubmed.ncbi.nlm.nih.gov/16510997/
		DNA topoisomerase IB	https://pubmed.ncbi.nlm.nih.gov/16352556/
