## Supplemental Table 4 for "Comparative genomic and crystal structure analyses identify a collagen glucosyltransferase from *Acanthamoeba Polyphaga Mimivirus*"

### Sheet: Sheet1
query_id	query_symbol	query_description	hit_symbol
YP_003986524.1	L40c	hypothetical protein	ANK1|ANKRD12|TNKS2|B...
YP_003986525.1	L41	hypothetical protein	RIMS1|NEFH|SCAF11|C2...
YP_003987020.1	R508	putative SWIB domain...	ANKRD36
YP_003987233.1	R705	hypothetical protein	RERE|MACF1|MYO15B|TR...
YP_003986555.1	L66	putative ankyrin rep...	ANK2|
YP_003987293.1	L763	hypothetical protein	MTMR4|RUFY1|RUFY2|WD...
YP_003986866.1	R362	thioredoxin domain-c...	PDIA6|PDIA3|P4HB|PDI...
YP_003987157.1	R637	putative F-box prote...	|FBXO10|FBH1|FBXW7|F...
YP_003986715.1	R219	putative ankyrin rep...	ANKRD2|ANKRD39|ASB13...
YP_003987128.1	L611	putative ATP-binding	ABCC3|ABCC4||ABCC2|A...
YP_003987422.1	L888	hypothetical protein	ASPH
YP_003986509.1	L32	putative Kila-N doma...	PHF3|RERE|SRRM5|GCNA...
YP_003986632.1	L140	hypothetical protein	BRD2|BRD4|BRD3|BRDT
YP_003986996.1	R486	putative PAN domain-...	MST1|
YP_003987061.1	R546	hypothetical protein	THOC2|ITSN2|USP8
YP_003986753.1	R255	hypothetical protein	|LDLRAP1
YP_003987151.1	L633	putative lectin	TCERG1
YP_003987096.1	L581	putative ATP-depende...	DHX16|DHX38|DHX35|DH...
YP_003987256.1	R727	hypothetical protein	ARID1B|TAOK1|EP300|P...
YP_003986721.1	R225	putative BTB/POZ dom...	|KLHL2|ZBTB46
YP_003987140.1	R623	hypothetical protein	COL10A1|COL8A2||COL8...
YP_003987043.1	R530	putative DNA helicas...	SETX|IGHMBP2
YP_003987135.1	R618	hypothetical protein	GNL1|MTG2|
YP_003986493.1	L16	hypothetical protein	|NDUFAF5|NNMT
YP_003986697.1	L201	hypothetical protein	THOC2|DHX38
YP_003986793.1	L291	hypothetical protein	POLR2A|ZAN|NEFH
YP_003987127.1	R610	hypothetical protein	KCNN1
YP_003987165.1	L645	hypothetical protein	THOC2
YP_003986510.1	L33	putative Kila-N doma...	ATP6V1G1|ATP6V1G3
YP_003986634.1	L142	putative WbbJ Acetyl...	EIF2B5
YP_003986777.1	L276	mitochondrial carrie...	SLC25A1|SLC25A10
YP_003986938.1	L434	hypothetical protein	ATP6V1H
YP_003987017.1	R505	hypothetical protein	CWC22|ERICH3
YP_003987076.1	R561	hypothetical protein	GIT2|ZNF292
YP_003987038.1	L524	hypothetical protein	|NUDT15
YP_003987115.1	R599	putative ankyrin rep...	ANKRD52|ANKRD35
YP_003987223.1	L696	hypothetical protein	ANKHD1
YP_003987226.1	L698	hypothetical protein	CCDC186
YP_003987312.1	L780	uncharacterized dTDP...	DHRS11
YP_003987387.1	R856	putative TPR repeat-...	KLC3
YP_003987424.1	R890	hypothetical protein	TSPYL2
YP_003986488.1	L12	hypothetical protein	MYO10
YP_003986539.1	L53	hypothetical protein	ZNFX1
YP_003986559.1	R69	hypothetical protein	MSH3
YP_003986704.1	L208	putative DNA-depende...	POLR2I
YP_003986707.1	L211	putative etoposide-i...	EI24
YP_003986714.1	L218	hypothetical protein	RBM46
YP_003986939.1	R435	hypothetical protein	REST
YP_003987003.1	L491	hypothetical protein	RERE
YP_003987163.1	R643	hypothetical protein	RXRG
YP_003987253.1	L724	hypothetical protein	ZNFX1
YP_003987284.1	L754	hypothetical protein	DNALI1
